# MLL4 is a critical mediator of differentiation and ferroptosis in the epidermis

**DOI:** 10.1101/2021.05.03.442432

**Authors:** Shaun Egolf, Jonathan Zou, Amy Anderson, Yann Aubert, Kai Ge, John T. Seykora, Brian C. Capell

## Abstract

The epigenetic regulator, *MLL4* (*KMT2D*), has been described as an essential gene in both humans and mice^1,2^. In addition, it is one of the most commonly mutated genes in all of cancer biology^3–7^. Here, we identify a critical role for Mll4 in the promotion of epidermal differentiation and ferroptosis, a key mechanism of tumor suppression^8,9^. Mice lacking epidermal *Mll4*, but not the related enzyme *Mll3* (*Kmt2c*), display features of impaired differentiation and human pre-cancerous neoplasms, including epidermal hyperplasia, atypical keratinocytes, and a loss of polarization, all of which progress with age. Mll4 deficiency profoundly alters epidermal gene expression, and uniquely rewires the expression of key genes and markers of ferroptosis (*Alox12*, *Alox12b*, *Aloxe3*)^10^. Beyond identifying a novel role for *Mll4*-mediated tumor suppression in the skin, our data reveal a potentially much more broad and general role for ferroptosis in the process of epidermal differentiation and skin homeostasis.
