## Extended Data Table 2 for "MLL4 is a critical mediator of differentiation and ferroptosis in the epidermis"

Table 1
	KMT2D common	KMT2D diff selective	KMT2D pro selective
	ARRDC1-AS1	ARHGAP27P1-BPTFP1-KPNA2P3	GLIS2
	WDR74	BFSP1	SNX10
	EMP2	PGK1	RYK
	IRF6	SAPCD2	FGD2
	HNRNPA3	NFIC	KCNIP4
	CDC42	ETAA1	LINC01491
	PHACTR3	TMEM17	THBS1
	LOC105377162	LINC02516	KTN1
	CD93	ASPG	PLEKHG7
	CROCCP3	PSMB7	MEIOB
	KANTR	MIR345	MTCL1
	GLTP	MIR4436A	CHAC1
	CITED4	RIN1	TRPV3
	MIR5692B	LINC02374	LOC101927166
	TET3	CD5	LINC01031
	ROCK1	CEBPB-AS1	TP63
	PROM2	KLC1	RAD51B
	ECT2L	MIR887	TEX10
	SEC63	NPBWR1	LRRC37A8P
	LOC100996351	MIR578	MELK
	SPAG17	CMTM8	SLC38A4
	LOC283387	NYX	ESRG
	NECTIN1	MANCR	GAPVD1
	NECTIN4	KCNAB2	CREBL2
	RANGAP1	TST	FIBP
	RAPH1	USP11	PRKCI
	GSG1	SPNS2	MIR4718
	LOC101928381	H1FX-AS1	CAPN2
	DRGX	SEC61A1	NEO1
	PDCD4-AS1	IL1RAP	TEX14
	CCND3	HSPA9	BHLHA9
	RBBP8	GRHPR	MYC
	IL6R-AS1	ASB6	UBR1
	CACNG4	RNF152	MIR640
	TPPP3	MACF1	HOMER3
	DLG5	TIMP3	RIN3
	CD180	SECISBP2	ZBTB43
	VAV2	SLC22A18AS	RLF
	RPS21	PCAT5	LOC100507065
	NBPF18P	SNX29	LUARIS
	MAPK11	MIR3679	IQGAP1
	GUCA2A	LINC01336	LOC101927880
	PHYHD1	MIR4455	LPCAT2
	CCDC85C	GBX1	EGR4
	DUSP7	NPL	LOC102724096
	HS6ST1	PGM2	NOCT
	CNIH3	MIR2053	VN1R10P
	COL7A1	RHBDD2	LINC00533
	DNAJB1	PTP4A1	ZNF833P
	ARHGAP23	HS3ST6	CLDN1
	SLC6A11	TTC16	DNAH5
	NME9	CD28	LINC01905
	MIR8059	DIRC1	LINC01599
	LGALS3	DHRS3	ROCR
	MIR4686	MGC32805	SNX30
	LEP	TP53AIP1	MMP24
	GNA13	ATP6AP2	ANKRD2
	CCDC190	NKPD1	MIR3143
	GSK3B	OXNAD1	ST8SIA1
	LOC101929470	GNG4	CDKAL1
	LAMA5-AS1	TOX	KIF26B
	MIR26A1	ATE1	PPM1B
	RN7SL3	MISP	BCRP2
	MIR4271	SPIDR	SIRPA
	CDC42SE1	PRX	ZNF322
	ZBED5-AS1	BCL7A	EIF4EBP1
	TFAP2A-AS2	IMPA2	VANGL1
	RILPL1	DYNC1H1	LINC01829
	RAPGEFL1	LOC100507351	OVAAL
	LINC01375	CIZ1	PLA2G4E
	TNFRSF10B	DYNLRB2	GSTA4
	LOC101927482	MED15	ADAMTSL3
	LINC02412	CPA1	TTC8
	TP73	LINC01791	LIMK1
	SLC22A23	CSF3R	LOC102724849
	FLJ31356	STK24	ARHGEF37
	VWA3B	CSTA	ZNF777
	ZNF541	LINC00319	PDLIM1
	TNKS1BP1	LOC100132078	FOLR3
	CAMK2G	GLRA2	SLC22A16
	DDIT4	CTAGE11P	S100A2
	CDK5RAP2	NFATC3	TEKT4P2
	LOC102546229	CERS4	KRT7-AS
	MIR5696	MINK1	MNX1-AS1
	PTPN1	MAP3K8	SEPT3
	HES5	CFAP300	LINC00476
	DUSP6	MBL2	ATP9A
	LOC654780	CRYAB	ZAN
	IGSF9	LOC100506544	VSIG8
	RAB10	MIR6131	LOC101928417
	SHF	MYO18B	SRBD1
	GIPC1	MKL2	CYYR1-AS1
	DHX8	MARCH10	TMEM200A
	FAM168B	NFKBIA	DAP
	SLC41A3	SMARCA4	MYH16
	C8orf58	SNX19	STK32B
	PLXNB1	FBF1	MTAP
	E2F8	CELSR1	KIF3C
	RREB1	TMEM168	RGPD1
	CAST	NGDN	ANKRD65
	MOV10	ACTL7B	SLC7A13
	TAF1B	VWA2	TLE2
	ITGB6	FOXN1	BASP1
	KYAT1	DIP2A	NRP1
	IL2RB	COX7A1	LINC02004
	NSD2	EPB41L1	LINC01012
	ATG4D	KLC3	SEMA7A
	OTOP3	CKB	KLF4
	TLL2	ATP9B	SLC38A11
	EFCAB11	PARD3	ASAP3
	MIR4522	PLXNB1	SLC6A11
	ADGRG7	CELSR2	LINC01669
	FBLN1	JUNB	ZC3H12C
	SIRT4	CDC42EP4	ADGRL4
	MYOF	CRYBG1	NREP-AS1
	XDH	ZC3H4	C2orf42
	PANDAR	LINC02298	ZNF184
	LAX1	CLDN9	MIR181B1
	LINC02016	CDH11	GNB1L
	MIR1253	AP5Z1	LMNA
	TMCC2	RGS9BP	JMJD1C
	WWOX	LINC01460	EIF3H
	GML	MIR4435-2	THBS2
	LOC728975	GALNT17	PLEKHA8P1
	SLC22A11	TBL1XR1	MIR1208
	LOC646030	GOT2	CPED1
	IKZF3	GSG1L	CDH3
	LIMK2	LINC01298	FCHSD2
	UST-AS1	SCPEP1	ADGRG6
	TRIT1	RNF225	HELZ
	CCDC18-AS1	CHD6	MCF2L2
	CISH	CFAP46	MIR5087
	ST6GALNAC2	LOC105371789	MLLT1
	LINC01503	TGM6	PKMYT1
	A4GALT	MAML3	LOC101928475
	KCTD2	DYNC1I1	CRYM
	CD9	MAL2	LINC01148
	EVPLL	STPG4	LOC154449
	SLFNL1-AS1	LINC02069	LINC01567
	P2RY2	ORAI3	TNFRSF19
	MINK1	FOXP1	SMG6
	MIR4662B	TEAD3	GALNT2
	LOC101927237	LOC105377621	KRT15
	MAB21L3	CDC42BPB	TFCP2L1
	CORO2B	TINCR	GLYATL2
	GPC1	EPHA3	LINC01882
	KRT42P	IL22RA2	PUM1
	MIR1910	PBX1	APOLD1
	XCR1	PDCL3	ANO4
	CEACAM22P	GTF2IRD1	MAGI1
	DSP	CPEB3	ITGAM
	LINC01108	FBLN1	SYNPO
	LRRC1	ARHGEF10L	PPIAL4E
	TEAD1	C9orf85	CCDC88B
	ESRRB	DENND3	MIR5702
	IRF5	SNUPN	GLIS3-AS1
	MCFD2	LOC403312	CNRIP1
	LOC101927727	TJP2	MYCBPAP
	ZNF436	LINC02178	LINC00922
	TACC2	IL1R1	KMT2C
	EFCAB1	STK35	NCOR2
	NCKAP5	MORC4	SNX9
	RAB11A	SPRTN	RNVU1-19
	AHCYL2	ANO4	EIF3F
	TOB1	SPDYE1	LINC01582
	EFCAB6-AS1	LINC02104	TENM2
	MIR663AHG	ETNK2	HSPA6
	GRAMD2B	DTNA	HCG14
	ITPK1-AS1	POLD4	RBM4B
	VPS13A	LOC100128531	ACTL7B
	ELF3-AS1	ARFGEF2	NAB1
	RNF217	TMEM205	NKX1-2
	LAMC1-AS1	MIR4279	MAP3K9
	MIR6076	OSBP2	MIR32
	SRGAP3-AS2	FERMT1	DERL1
	TMEM265	SLC13A2	LINC00673
	CHFR	TEX44	PTPN1
	PPP1R13L	DYRK1A	LINC00452
	MIR3616	CLSTN1	VAV3
	NOP14-AS1	YIPF2	BORCS5
	ABHD17C	BIN3-IT1	KIF2C
	SORL1	TNNT2	LINC01344
	LMTK2	LINC01679	WASF2
	LINC01206	ABR	TPST1
	LPAR3	ZBTB7B	LOC729558
	MIR877	LINC00710	STX11
	BUB1B	LINC02185	PCBP3
	TMEM204	ATG10	PTPRH
	MIR6819	CHST15	MIR365A
	SLC28A1	LOC105372672	VTRNA1-1
	OTULIN	GPD2	FAM83C
	PPM1E	NT5C	MIR3936HG
	ZNF706	PXN-AS1	LINC00589
	STON2	NACA	PPP1R14C
	PLEKHG3	ID4	LINC02134
	OLFML2A	XLOC_009911	CDH2
	ZP3	RNU6-2	SF1
	SEMA4B	HEG1	MRPL15
	TPST2	GM2A	NIT1
	SERINC2	LOC105374338	PIGV
	PQLC2	MIR1227	NICN1
	NDST1	CHL1	AQP7
	LINC00111	MIR4454	LOC105369438
	MIR205HG	LY6G6D	EVL
	TYSND1	MPDZ	MYLIP
	WDFY2	LOC105371824
	CDH18	KRT80
	PLPP5	MFN2
	PRLHR	PRKCE
	HSF2BP	LYPD3
	KLHL36	SULT2B1
	APOPT1	TMC7
	PRR5	MIR484
	GRHL2	RAB27A
	BRD2	RASSF2
	NAA20	OR4D9
	FAM183A	ALG10
	UBE2G1	TBC1D19
	DSC1	LINC01918
	NWD1	TRPC6
	SLC47A2	PRR36
	HMGN4	SBF1
	PLEKHG6	ABLIM1
	LINC02205	ARPC1A
	ADAT3	DENND2C
	HCAR3	EPAS1
	RPL26L1	TPRG1-AS1
	STK24-AS1	ATP9A
	IER5	LINC01895
	HES7	TRAF4
	PRKCQ	TCP11
	ANXA2P2	EDN1
	CD36	CLINT1
	WBP1L	TLL2
	GJB6	FLVCR2
	DPP9	TACC2
	C3orf52	SGPP2
	GUCY2D	EIF2B2
	WNT10A	ACSBG1
	FRMD4B	ETFA
	MIR3681	MIR4513
	FRYL	LOC101928911
	FAM81A	KRTAP19-1
	DCAKD	TSC22D2
	OXR1	BCHE
	ACTN1	FAM19A2
	HOXA4	ANKRD55
	HDLBP	LRRC20
	CDH2	MACROD1
	KCTD15	SLAIN2
	UBE2H	MIR4705
	PARD3-AS1	PPL
	BTBD2	TMEM136
	SDHD	RNF223
	LOC101928119	SLCO4C1
	RPTN	PTPRF
	ONECUT3	WNT7B
	LOC400867	NUPR1
	TNFRSF21	ABCG1
	ARL2	PTPN1
	BMF	IPPK
	PWWP2A	TENM2
	NDUFS7	CWC22
	TRNP1	PSG10P
	PSMD3	LINC01588
	POLG	MIR5093
	LIPT2	LBH
	ARNTL2	RRP12
	HSPA4	SNORA66
	CD200	ISX
	TPTE	MIR4473
	GFAP	OTULIN
	MOB3C	BRAT1
	ANKRD22	ADCK1
	AKAP6	MIR4315-2
	MGLL	FOXB1
	RPLP0P2	MAN2A1
	ACTL7B	BDKRB2
	CHST6	BCL3
	YWHAQ	SLC9A8
	HCG20	DNAJC6
	MYH3	FAM20A
	NEMP2	CDC6
	FOSL2	CYB5D2
	CTSK	CIC
	TCEA3	WNK3
	ALKAL1	LINC02535
	ZDHHC3	ACSS2
	RAB7A	AGAP11
	LOC101929411	CLDN25
	LINC01891	ALDH3B2
	PPIAL4E	PLEKHF1
	ALPP	TBCD
	TENM2	RYBP
	KDSR	FAM167A-AS1
	MIR2116	LOC101927472
	POLR2M	ACTB
	AEBP2	SYT5
	RBP2	ARHGAP26-IT1
	DUSP14	CNOT1
	CYSLTR1	LINC01960
	NDRG1	PLEKHA2
	ARPC2	LOC102723692
	CORO6	FGFBP3
	MAP3K7CL	LINC02102
	SYT16	LY86-AS1
	NOL11	UNC5A
	LOC101928894	EPB41L4B
	EXOC6B	STRN4
	CEBPA	CCDC151
	SVIL	SYT8
	PLIN4	PTPRS
	MTA2	RHEB
	NEAT1	MIR657
	SNORD164	CALML3-AS1
	LRRC32	NIPAL3
	ZHX2	TPM4
	PPP1R3C	WFDC5
	ID3	ATG16L2
	CACNB4	LINC00484
	ZNF733P	EFNA3
	PMM1	MATN1-AS1
	NFE2L1	RIN2
	CHSY1	NEDD4
	C19orf33	LINC01136
	RPL37A	WISP3
	EPHA2	RAC1
	LINC00161	MIR6718
	PRAG1	SEMA5A-AS1
	RARG	LINC01309
	PIK3IP1	EPB41L4A
	NSUN6	LOC283214
	SNX33	LAMA5
	SLC46A1	MIR4713HG
	LINC01713	PRL
	LOC105376805	LINC01750
	MIR5689HG	SLC9A7P1
	SH3PXD2A	DEFB125
	PTP4A2	ORAI2
	LOC100287175	MFSD4B
	KIF5B	DLG5-AS1
	LINC01449	STEAP3-AS1
	ASS1	BTN3A2
	GRB7	CCDC12
	XYLT1	XXYLT1-AS2
	CD82	CDH5
	CTD-2194D22.4	IQCH-AS1
	PLIN3	ZNF648
	STK39	LINC00112
	STK16	H1F0
	SLC16A5	CRB2
	TET2	ZNF236-DT
	PPP1R13B	NOSIP
	MOK	DAB2IP
	SNORD13H	MIR8079
	LTBP3	DNAH7
	LOC101929897	OPN4
		SLC35F4
	MIR9500	PACRG
	ANKRD2	AIFM1
	MIR4638	MIR4296
	DLG1	F2RL3
	JMJD7	BTBD11
	MAJIN	SSBP2
	LINC01336	SNRK
	PKN2	DLX6
	TEF	SLC24A3
	CCZ1B	FLT3LG
	LINC01634	NEURL1B
	RASSF5	TOMM5
	FJX1	MIR548G
	SPRR4	LOC442497
	ERRFI1	LINC02265
	GACAT2	LOC101927815
	RHBDL1	TGM2
	CIB4	ARID1B
	DLX2-DT	CEL
	BRD4
	MIR3927	CMAS
	GNGT2	MUTYH
	LOC401554	LINC01625
	SHC1	SMARCD2
	TMEM40	CLEC18B
	CDC42BPG	PAQR7
	FAM124B	UBAC1
	BANP	LOC101928231
	MIR944	CBLC
	UQCRHL	RARG
	LOC339593	RNH1
	DGKH	LINC01503
	PPIF	WDR64
	CYB561A3	SPRY4-AS1
	MIR548G	IRAIN
	SNORD56B	RBM3
	REN	KIAA1211L
	LINC02310	SNORA118
	SLC9A9	TBC1D9B
	EBNA1BP2	LOC100129148
	LINC02554	GSE1
	TRIM55	METTL16
	MET	TNRC18P1
	RNF39	MIR6773
	KAZN	THADA
	TLDC1	TMEM265
	PAFAH1B1	MTRNR2L6
	UIMC1	CISH
	GNAI1	SPG7
	PSMA6	WEE2
	ARHGEF19	CLIP3
	IER5L	FBXO44
	ZNF362	NPW
	LINC00696	BRINP1
	PLB1	LINC00208
	BIRC3	SIM1
	SLCO3A1	DGKH
	RBBP8NL	LYRM4-AS1
	PPT1	BAG3
	CTNNBL1	SKP2
	MIR3162	LINC00322
	SNORD152	SRC
	ZNF287	ERBB2
	FASN	COQ8B
	ZFAND3	ATF1
	SH3GL1	SYPL1
	PRDX3	PROCR
	RNU11	NOP16
	RANBP6	DDAH1
	MIR619	GATAD1
	MKL1	VWA7
	FBXL20	CCDC172
	PWWP2B	RND3
	MIR7850	MPRIP
	PHLDA3	LINC02351
	MIR6165	MAB21L2
	CUL2	PAG1
	CWH43	MICAL3
	CHP2	LOC101927023
	MLLT10P1	SLC23A1
	OMG	LINC01920
	PSMC3IP	FHL2
	ZSCAN20	EXOC1
	TBX3	PREP
	HSBP1L1	TAC4
	MMP14	S1PR5
	LOC102724467	ZP4
	BAP1	MIR7107
	MIR4433B	GLOD4
	SRGAP1	ABCA12
	EFEMP1	TALDO1
	BCAS2	GS1-279B7.1
	XYLT2	ARNTL
	ZMIZ1-AS1	CES5A
	ELP6	LINC01260
	TRIM16L	CTH
	SEMA3C	MIR6732
	EXOC3L2	ALDH3B1
	DMRTA1	FAM83F
	LOC101929140	ZNF367
	PHLDB2	FSCN1
	ATP1A2	LINC01630
	MIR4268	MAGI1-AS1
	ZNF595	MINDY2
	LOC100288798	MIR6078
	PCSK6-AS1	HIF3A
	FAT2	MLC1
	MCC	PRPSAP1
	FGF2	BBOX1
	NUAK1	TLR5
	LATS2	C17orf53
	C1S	NDRG1
	RANBP9	ASAP1-IT2
	LOC339902	C2orf71
	PPP1R14A	SKOR1
	CHGA	GAPDH
	SNAR-B1	SLC38A11
	ZNF184	FOXO6
	PBK	SPECC1
	CYP24A1	LINC00637
	ARHGEF3	ACYP2
	LINC01800	FAM161A
	NAGLU	EID2
	DHX32	HNF1A-AS1
	REXO1L2P	KCNMA1
	ARAP3	MGST2
	CCDC93	VDAC2
	MIR145	RAP2B
	MPZL2	MAP3K4
	GLB1L3	MGC15885
	FOXQ1	MIR378A
	PLIN2	LTBP2
	FLRT1	UQCRHL
	LINC01468	RNF165
	SPP2	FRMD4B
	PROS1	REEP4
	TRAK1	LINC02223
	PXDN	MDH2
	SQLE	WDR11-AS1
	DLX4	ORC4
	KMT2C	GPR20
	RNU6-2	STK11
	SCN1A	CEMIP2
	TMPRSS4	RFC3
	ZBTB7C	LOC285095
	RUNX2	ANKRD45
	MIR4521	LOC105377975
	LINC00910	TLK1
	TXN2	CTXND1
	LRP3	C1S
	MIR708	IGFL4
	LOC101929268	SMILR
	GATA4	RPL37A
	PKP4-AS1	HULC
	CUEDC1	IL1RL2
	MBNL1	IGFBP5
	OR7E91P	PCDHGC5
	LOC102724580	CAMTA1-DT
	XPA	GSK3B
	AJUBA	SRSF11
	PHACTR2	ZFP42
	TMEM189-UBE2V1	LOC101928731
	TOB2P1	LINC01883
	ID1	ZBTB43
	LOC646736	ACSF2
	FOXO3	MIR802
	LINC01774	ULK1
	GAPDH	MEF2D
	FSHB	LOC105374952
	LOC105371485	CCR7
	LOC100129316	SEPT9
	NAA25	MRGPRF-AS1
	MIR4499	TBC1D1
	LOC101929229	MIR6854
	PEF1	ELOB
	MIR4457	MIR3166
	HSPA4L	C1orf226
	BCAR3	FAM84A
	FLYWCH1	INTU
	LOC102723493	LINC00887
	LINC01182	WNT11
	SERPINB12	AIG1
	AHCY	CASZ1
	LOC102723313	BCL2L14
	ETV6	MAMDC2-AS1
	SDC1	DERL1
	RORA-AS2	LOC105372977
	ERCC1	ST3GAL2
	DENND4C	PATZ1
	ALDH7A1	TMOD2
	CELSR1	FBXO27
	LOC110117498-PIK3R3	ELF1
	PALLD	MTMR2
	MIR6504	FHOD3
	MIR4711	KCP
	CLIC4	STMN1
	HBEGF	MANBA
	SDC4	DDR1
	FKBP9P1	CORO2A
	CXCL8	ENTPD6
	MIR6775	BTG3-AS1
	SH3GL3	CFD
	CLMN	PRSS8
	ENSA	MIR4644
	CBLN4	LINC01816
	CHRNA2	RALGAPA2
	LINC01553	THEG
	FRMD4A	FAM87A
	ABCB11	SEMA3B
	AMOTL1	TMEM173
	MMP9	SPOPL
	C20orf187	UAP1
	MYO1B	SUSD1
	B3GALT2	MIR4521
	LINC01599	TANGO6
	SYDE2	NPAS4
	MIR6506	PLEKHA6
	RIOK1	GKN2
	PCCB	KRT86
	ETAA1	MYOZ2
	LOC105376398	FBXO17
	MVB12A	TRAF7
	CPN2	CYCSP52
	SPTSSA	PPP1R3E
	CRKL	TMEM105
	MRPL33	GPNMB
	S100A6	SNORA77
	MIR5572	BEND6
	MIR548AH	ADH6
	TRIOBP	FAM126B
	MIR4518	TCF7
	SCNN1A	VNN3
	LINC02313	BEX3
	LOC388282	LTB4R2
	SAFB	CPNE9
	SLC7A14	LINC00578
	LOC107001062	HTR7
	LINC00545	ACTG1P17
	STK3	CCDC84
	CCDC12	MIR100HG
	KPNA2	RBM15B
	EEA1	PLA2G4E
	ZNF212	LINC00605
	TMEM221	NFIX
	C5orf38	TPCN1
	ERN1	MIR548J
	GPATCH1	PLEKHA1
	LOC101927630	ZNF710
	NEK11	SLC47A2
	MIR6814	ELL
	TSKU	EPHB3
	KCNH5	MIR6822
	ACKR3	OXSR1
	ITGA2	MIR4505
	ANKRD31	PCAT1
	SCAP	UNC13D
	LRRN3	LINC02569
	LINC01160	GPC1
	THSD4	TFCP2L1
	LOC105371267	LINC02317
	ERBB3	HS1BP3-IT1
	SHISAL2A	TBC1D2
	HK1	GSN
	JPH2	AHNAK
	LINC02182	NAXD
	ZNF251	SH3PXD2B
	GALNT17	HAP1
	BCAS4	SLC24A5
	CORT	MIR4785
	CLSTN1	HTRA1
	TBC1D8	MIR6077
	PINLYP	TRPM8
	OSCP1	LINC02251
	LINC00243	MIR149
	CTNND1	HERPUD1
	SPRED2	MIR4771-1
	IPPK	MIR7706
	KLF5	IL20RA
	MEPE	MBIP
	CHCHD6	SNORA89
	LOC105371795	TMED3
	FAM205A	ICAM4
	MIR5188	PLXNA2
	AQP10	MIR454
	ZNF648	NEGR1
	LINC01181	MIR2278
	PIP5K1A	ADCY5
	NTPCR	MNS1
	TSPAN2	GUSBP4
	CASQ2	ATP2A2
	SLC30A6	KLF3
	FANCE	LOC101928119
	LOC105369306	MIRLET7BHG
	LINC00504	C1QTNF1-AS1
	CX3CR1	MAPKAP1
	GNE	CDRT15
	LOC101928489	HDAC11-AS1
	FOXN3	MIR6877
	XLOC_009911	UFM1
	IQCJ-SCHIP1-AS1	ZNF77
	KIF2B	MIR6769B
	HTRA1	BAIAP2
	OVOL2	CLYBL
	MEP1A	SMAD5
	CDS1	KDM6B
	PALM2	ZMAT4
	RPS6KA5	LBR
	ILF2	XXYLT1
	MIR4279	ZSCAN22
	CYP51A1	UBAC2
	GALNT18	GPX8
	RBP1	LMAN2L
	BCL10	PRDX5
	MIR3137	GRHL3
	FAT4	GUCA2A
	CYSTM1	LINC00824
	HSD52	ANGPTL4
	LGALS7B	TMEM253
	ALCAM	LRP4
	STMN4	PEX26
	MGAT5	CIB3
	BNIP3L	LINC01923
	SSPN	FBXO42
	YWHAZ	RHOB
	GSR	FRMPD2
	SDK2	LINC01425
	DUSP1	ELOVL6
	CCAT2	LYPD6B
	MIR760	ABCC5-AS1
	TFDP2	ZFPM2
	TNIK	LOC101929095
	BCL2L10	EGFLAM
	SPATA12	LOC105377342
	LINC00570	AP2A2
	FGF1	LINC01537
	UGT1A6	LINC00858
	WEE1	PTGES
	ALDH3B2	DUOXA1
	TENT5B	RTN4
	PSORS1C1	RPL13AP3
	EDN1	LINC01206
	MIR4296	HS3ST1
	KPNA7	TRIM44
	CDH26	CASC20
	C1orf127	LINC00525
	KRTAP29-1	LINC01648
	C1QTNF7	LASP1
	MIR7705	FEM1A
	TIA1	N4BP1
	KCNIP3	BNC2-AS1
	SCHIP1	ZMYND8
	LINC01344	SDR9C7
	LINC01254	IKZF3
	RAB3D	LGALS8
	STK17A	TANK
	RECK	FOLR3
	LINC01589	FOXO1
	MDM4	SLCO3A1
	RRP12	RASSF10
	KIAA0232	RSPRY1
	LINC01747	ARL4A
	VPS4B	VWA5B1
	ZDHHC7	IRF2BPL
	POLR3GL	MIR7153
	ANKRD46	MIR29B2CHG
	SH3BP4	SERPINE1
	COX7A2L	PYY2
	PARP16	TWIST2
	CDH8	ITGA3
	BDKRB1	EFS
	GSDME	USP31
	MIR548H1	MIR4462
	PLA2G4E	COMP
	PPTC7	PPARGC1A
	NRG2	NEK1
	LINC01948	ST8SIA1
	MIR6887	ASCL2
	SETD4	HTRA3
	RNF43	ADCYAP1R1
	KPNA6	MPV17L2
	SIPA1L3	LINC01713
	ADCY10P1	LOC100130264
	LINC01741	FGD6
	NR1D1	LINC02349
	FEZ1	CLCA3P
	LOC105374960	ZFPM2-AS1
	VEGFA	LOC101929901
	LOC105374988	PKP1
	CSTA	PTPRU
	ENTPD7	CERS3
	DLX2	PYGL
	MIR3622A	LOC105376382
	MIR3143	RAB35
	HIST1H2BD	LINC00877
	AREG	DCHS2
	MIR4774	HOPX
	LINC01663	SNORD151
	LY86-AS1	LOC285000
	PTBP1	STAT6
	LINC02127	LINC00702
	PNOC	TSPAN10
	MARK1	SASH1
	ARTN	PXN
	TMC7	MUC1
	DOT1L	TXLNB
	SARS	HOXA1
	DNAJC5B	MIR4757
	ATP13A2	P2RY1
	XCL1	FAM50B
	MN1	WDR43
	ERVFRD-1	MIR3164
	TNRC6B	DGUOK-AS1
	NEUROD2	DLGAP1-AS2
	LOC101926933	AXIN1
	COL4A2-AS2	LINC02130
	LINC01544	MTSS1L
	RSU1	CD55
	CLEC4M	PCYT1A
	LOC400743	ACKR4
	RPL13AP20	MIR23A
	LOC105376365	GLDC
	LOC102724784	PDLIM1
	CSNK1E	MR1
	ZSCAN4	MIR6855
	XXYLT1-AS1	ZNF273
	GYG2P1	SNN
	EGFR	KIAA0930
	ABCB9	ANKRD18B
	FOXE1	MIR1288
	BTBD19	FGFR3
	AJAP1	PLEK
	SLC9A1	TSG101
	GPR87	NOX5
	EVADR	RSL24D1
	MIR3074	S100B
	SH2D5	LINC01550
	SMNDC1	SPTLC2
	LINC01133	SYNRG
	CAVIN1	SFTA1P
	LINC02231	SCNN1B
	PSPH	COL23A1
	KIAA1217	CDKN2B
	ROS1	ESPNP
	PHLDB1	CCDC36
	LCA5	AP1S3
	MIR4436B2	OSBPL2
	LOC105372071	LINC00174
	EPAS1	WDR37
	LOC100505841	SERHL
	FOXA1	AKNAD1
	SOX13	SLC31A2
	DPEP2	PAX8-AS1
	SNORA101B	PARD6G-AS1
	SSH1	IFT27
	CRYBA1	MIR4287
	PRMT3	MLIP-AS1
	GNG12	LOC101927620
	LOC644762	RCC2
	VWA5A	COX20
	ADRA1D	LAPTM4B
	LOC105377621	LIMS1
	NAV2-AS2	LINC01964
	RUNX1	ASAH2
	LINC01197	STOM
	LOC102724579	CASC11
	SNORA118	LINC00885
	MSMP	AFAP1-AS1
	MIR129-1	RIN3
	NREP	HSPB1
	RGPD6	LIMK2
	MIR4668	PSAT1
	ESRP1	KCNC1
	TSC22D2	TMEM95
	EXOSC7	PPP1R15B
	MERTK	MIR1268A
	LINC01173	SRP68
	KRT80	UBAP2
	LOC105371855	TRAPPC3
	ENGASE	TMPRSS11F
	MKLN1	GRAMD2A
	TUT7	ITGAL
	FBXW4P1	S100A11
	MIR4687	HSPG2
	RAD51AP2	PKP2
	GALNT5	BTBD16
	FRMD5	PLEKHG3
	MPZL3	TIAM1
	CEBPG	YBX3
	SPATA31D1	ZNF398
	AMER3	ATP12A
	LINC00400	LINC02579
	NCRUPAR	C11orf80
	ABI3BP	MORC2
	TNXB	BAIAP2L2
	MTMR1	EIF2D
	REXO1	FEM1B
	PBX4	AP4E1
	HOPX	EHD2
	SYNE1	UHRF1
	TTC39C-AS1	PLEKHG4
	KIAA2013	PAWR
	SSBP3	SFRP1
	PPFIBP2	MIR3972
	CTSL3P	LOC101927787
	C1orf21	CUEDC1
	NTM	BAIAP2L1
	AP3B1	HIST1H4H
	PAPOLG	SYBU
	OGDH	PLEC
	EFHD2	EFCAB6-AS1
	CDH3	LOC101926942
	COG3	PRKAG2
	MOB1A	C10orf91
	CREG1	LOC101927082
	PDGFA	C3orf58
	TFAP2C	CPD
	MTSS1L	LOC388282
	SYN3	STARD13
	ARHGAP25	PNN
	PRKCH	MIR4714
	SLC20A2	RAB33B
	PTK2B	GLIS2
	TJP2	ATP10D
	LINC01592	KIF1B
	CYP7A1	GPR78
	HERC3	NPFFR1
	INO80C	ARMC8
	AMN1	SHB
	PAX8	HADHB
	ZSWIM6	GAS7
	MIR3972	TIMM44
	NCR3LG1	LOC100506476
	TSHZ2	RGS10
	LINC00971	SUMO1P1
	SMTN	ONECUT3
	FBXO15	MDGA1
	MIR1182	LOC101928093
	MFSD2A	SOD1
	PTGER4	MIR3193
	C2orf42	KCNG1
	ZNF396	LINC00511
	CEP170B	TRPV4
	MIR6851	RREB1
	CCR5	IL16
	LOC102724084	NIPBL-DT
	BFSP1	MIR3654
	BAK1	APH1B
	IRF2BP2	RHCG
	MFN2	C12orf66
	TRIP4	AK3
	C20orf144	RMC1
	EHF	MIR6742
	LDLRAD3	MAP4K4
	PA2G4P4	TP63
	SERPINH1	USP2
	RPL41	FAM83H-AS1
	PLD1	A2ML1
	ATP6V1G3	SEPT2
	KLHL38	PARVA
	RICTOR	LOC554206
	TMEM39B	CCSER1
	LINC02360	ATF7IP2
	LOC284009	PDK2
	MIR92B	PPP1R27
	TMSB10	CD36
	PRKAR1A	IL20RB
	IVL	LOC284241
	CEP97	CENPP
	FRG1	SP140
	LINC00673	RALGPS1
	CCNT1	SPPL2A
	LOC105370941	PGBD5
	ZNF655	GALNT7
	TNS3	PRDM14
	PXDC1	FOS
	FCGR3A	PLEKHA5
	LINC01732	LOC101929709
	LDHD	CLDN4
	AURKB	ZNF710-AS1
	VANGL2	PIK3C3
	LOC100507384	MN1
	FBXO32	LOC285762
	LOC105375972	MIR5684
	PRRC2B	LOC101928617
	USP10	SNORA3B
	APBA3	IRF6
	FKBP9	PTPN13
	BEND3	IP6K2
	LINC01962	SRSF3
	LOC101927964	RXRA
	TGFA	NOBOX
	DYNLRB1	ASTN2-AS1
	LINC01405	LOC105371855
	WDTC1	FOPNL
	ATF1	LINC02260
	TMEM254	AP1B1P1
	MTX2	DNMT3A
	SLC4A7	SORBS2
	PRR11	PDCD6IP
	PSMB3	MMP10
	GATB	TGOLN2
	LINC01819	HAS3
	HPS5	LINC01932
	TTC39C	SDC1
	OR6S1	SFTA2
	POMGNT1	CYP1B1-AS1
	CLIP2	LINC01491
	LINC01504	NECTIN1
	LINC01876	EMC3-AS1
	ATXN7	LOC105374546
	GAS1RR	RPL3L
	IL1B	CDK3
	C19orf25	LOC102724708
	NRP1	MKL1
	ATP1B3	MYEOV
	CCDC177	ZNF18
	PNMA8A	COA5
	IL15RA	ARID5A
	FBXO3	LINC02207
	SMAD5	PLB1
	ZNF281	GAS1
	LINC01091	NOS1
	RPAIN	LINC01639
	TMEM107	NMNAT2
	PSMD7	FGD2
	THRA	MYMX
	TANC1	MUC15
	TMEM185B	LINC01629
	SH2B2	SLC19A2
	LOC101927571	THSD4-AS1
	SYCP2	AMOTL2
	CYP26B1	MARCH1
	SYNGR2	MIR6827
	RPS18P9	LOC100506124
	C8orf74	P2RX4
	TSPAN5	PLEK2
	CDKN3	BET1
	NRIP1	SERPINB5
	CBR4	MLLT1
	SLC2A8	TENM3
	SIGLEC15	POLI
	KIF13A	IFNAR1
	RBFOX2	LUZP2
	DLK1	WDR34
	MIR6073	PARAL1
	KCNMB2	CYP1B1
	LINC00343	FADS1
	AES	ACTR6
	ERFE	OR5E1P
	ARPC5L	DENND2D
	LINC01335	SERPINA6
	MIR585	TRUB2
	CBLC	LINC01361
	LINGO2	EFR3A
	LOC105376382	MID1
	TRAPPC3	KLHL21
	OR10V1	LUZP6
	TANGO6	RBM4B
	LIMD1-AS1	GLIS3-AS1
	C10orf62	PLEKHG2
	SNORA108	NT5DC4
	R3HDM4	TACSTD2
	PKD2L2	TRIM55
	ABCA1	ESM1
	OAS3	LINC01090
	LINC00578	TBC1D14
	PRDM11	FBXL18
	PREP	EFNB1
	HOXC6	LINC00313
	LOC100131496	PRR20A
	RGS20	TRIB3
	CTNNA3	MIR4274
	MATN1-AS1	VPS36
	MIR6888	SMAD3
	MT2A	ANGPT2
	CCL20	SKI
	LOC105372977	HEXB
	TEX26-AS1	NSFL1C
	BAZ1A	P2RY2
	PLXNA1	LOC101928009
	ESR1	TTTY23
	POLQ	LOC105378349
	ERGIC1	KANK1
	MIR4689	BID
	VAC14	RAMP1
	RNU4ATAC	METRN
	LOC101929295	FHAD1
	ERG	BBOX1-AS1
	ANKRD36C	PRICKLE2-AS3
	SLC8A1	MIRLET7A3
	ADAM8	PIK3IP1
	NACC1	TARSL2
	SNORA89	MIR4432HG
	NRXN1	NOVA1
	CASC1	ACOT1
	OPTC	TSPAN5
	HES2	EDEM3
	LOC442497	ATP1B3
	FAHD1	SULT6B1
	MIR190A	LOC100996664
	IQSEC3	SLC34A1
	GPD2	SLC7A11-AS1
	LOC100128253	LINC00954
	LINC00276	C5orf38
	LINC01959	LINC01068
	LOC730338	LOC102724404
	STAT1	VDR
	FMNL2	LOC441155
	LINC01985	LOC101927989
	MIR7855	CMTR2
	VGLL4	RB1CC1
	FETUB	DHFRP3
	FAM151B	TDRG1
	LOC283140	SGSM2
	RAB18	LOC100288637
	GDNF-AS1	FOLR1
	C20orf197	NBL1
	IP6K3	LINC02518
	LINC01491	LINC02561
	FSTL1	PDGFRA
	ZBTB16	ATP5IF1
	CYYR1-AS1	LINC02405
	FCRLB	DMRTA2
	PDE4D	CRTAM
	EPM2AIP1	ANKK1
	ART3	FAM160A1
	METAP1	LINC00475
	FOXG1-AS1	TGIF1
	MIR466	SNHG27
	LINC01235	SUN2
	LIPH	GABARAPL3
	MIR583	RPLP0P2
	LINC01567	PPP4R4
	HEBP2	LOC101929613
	DLEU7-AS1	PER1
	PLCZ1	PTAFR
	B3GNT5	KCNU1
	HPGDS	STAT4
	AHSA2P	CLDN23
	PIH1D1	PPP1R3C
	FEZF2	FBXW2
	HSP90B2P	SHISA4
	CCDC17	UBE2G1
	SLC8A1-AS1	EFHD1
	MAGI2-AS3	PTPA
	PHF3	PDCL2
	BORCS5	NDE1
	LINC01606	PLEKHG6
	PUM2	SEC14L2
	SYNGR1	SNX7
	CHMP6	NTF4
	MUT	HHIPL1
	SOD3	POLR1D
	TMEM216	HR
	RCSD1	FOXC1
	ATRN	PTGER4
	MIR1915	STAP2
	EDN2	TGM1
	RAB4A	TNIP1
	EVA1A	GPCPD1
	LINC02042	EVL
	GTDC1	LINC01564
	LOC105374389	OCIAD2
	PDCD1LG2	SRMS
	MB	AOAH-IT1
	BMP1	TRIM62
	ZBED9	LOC101927630
	NT5DC3	LY9
	BHLHE40-AS1	SOCS3
	LOC100506076	KLF3-AS1
	YTHDC1	ANK3
	CLDN8	MIR6884
	PNRC1	LINC01509
	SPO11	MIR4786
	PLXDC2	DUSP11
	MYL10	DSG1
	TTTY23	MIR4268
	DSC3	PIK3C2B
	LINC01588	PTEN
	LINC00460	GRHL2
	SNORD161	ATXN7L1
	DAB1-AS1	CLPP
	LINC01053	HMGN4
	POM121L2	CMTM7
	GSDMC	ADCY9
	UBE2R2	DNAJC7
	SRRM1	ARHGEF28
	UBE2F	LOC100996635
	LINC00976	SLC22A23
	CTSH	CASQ2
	SNU13	PHF21A
	RAPGEF1	FAM83A
	CASP16P	CARD19
	RIC3	GABRR3
	MTSS1	LINC01523
	FAM83A	IPCEF1
	LMO7	RAI1
	PLLP	TBX6
	MIR5194	PTMA
	LOC101927668	MIR1289-1
	AGBL5	SYNE2
	APCDD1L	CNTRL
	GAS2	PTPN3
	STN1	MRPL1
	FAM35DP	MATK
	PPP2R2A	GCOM1
	ADGRF1	TP73
	NDUFA12	MB21D2
	GJA10	PITPNM3
	UBE4B	RFX2
	CELA3B	PKM
	TPBG	PLD1
	SLC22A3	SULF2
	ST7L	ADRB1
	COBLL1	GAREM1
	DGCR2	ZNF436
	BTBD3	KAZN
	LINC01246	KIF2C
	GCLM	PEMT
	PIWIL1	ACVR1B
	MIR346	MYH10
	NMT2	NOP53
	FBXO8	OTUB1
	KTN1-AS1	PDSS1
	GAS2L1P2	PEAR1
	E2F7	MIR5194
	LINC02112	RRM1
	C8G	NOTCH2
	PARVB	AGA
	DPYD-AS1	LINC02471
	USP28	MMP28
	S100A12	ANKEF1
	ETV3	NBPF8
	SERPIND1	NSA2
	FBRSL1	GDPD4
	RAP2B	ARHGAP5
	LPAR1	LINC01451
	JARID2	CREB1
	BICD2	MAP2
	OAT	DDX31
	SOX5	AJAP1
	ZNF518B	KAT14
	LINC02461	ZAP70
	SMAD1-AS1	PALM2-AKAP2
	PTPRF	MAPK4
	LTA4H	VAV3
	MRRF	ADK
	CPLANE1	SERPINF1
	SNHG15	MIR4761
	NOM1	IQGAP1
	MESP2	MARVELD1
	CYP26A1	PDXK
	RAPGEF2	MIR7854
	MZB1	MIR6863
	RPS10P7	TOB1
	FOXC1	CLIC5
	UNC93B1	NAP1L4
	CFAP300	FOSL2
	POLR3E	USP49
	LOC101927502	LOC101927759
	PFKP	AP2A1
	DVL1	MIR3927
	LINC01505	C11orf58
	MYO18B	RGS2
	WASF3	CNOT6L
	NLGN4Y-AS1	WBP1L
	PCDH12	PISD
	SNRPE	CNOT2
	YARS2	NAB2
	IGBP1	MIRLET7I
	LOC101927969	COLEC11
	TBC1D14	LINC01594
	LINC00687	ETV7
	TBC1D22A-AS1	HSPA4
	LMO4	DCTD
	ACTR3	GRAMD1C
	KCNMA1-AS3	SNORD147
	CDC42SE2	PARL
	FCF1P2	PCBP3
	POTEH	ENPP7P13
	LOC105372397	PRG4
	TRIM29	ST14
	LINC01719	PEX14
	DTX4	MERTK
	ROCR	LOC100130987
	PTHLH	AEBP2
	NOX4	SS18L1
	SLIT2	LRIG3
	GRHL3	TRIM32
	SLC38A4	STK39
	RNU12	LINC02458
	MYOSLID	UBE2H
	MIR6883	VWA8-AS1
	SKAP2	LOC644090
	ADAMTS9	BZW2
	LOC100131257	ZNF184
	C1orf100	LOC101927480
	EIF4H	FAT1
	SNORD169	IFNGR2
	THEM4	LOC101927053
	AAK1	LARGE2
	SH2D4A	FAM45A
	CHST11	ACKR3
	IYD	COPRS
	ADNP-AS1	LINC02118
	H2AFY	ZNF717
	LINC01792	ST6GALNAC2
	LOC101928273	PMVK
	SNORD147	ZNF629
	NSMAF	SLC2A1
	LOC105369879	SLC38A1
	PSAP	LOC102723727
	LINC02401	SPTBN2
	BNC1	ABHD17C
	CD5	MIR6504
	DDR1	LRRFIP2
	ARL6IP6	SH2B2
	RAG2	SEMA3F
	HPSE	MIR6506
	LOC101928304	MCC
	LOC101929439	TAF1B
	PRKCE	LRMDA
	ASAP2	SEMA5B
	LINC01214	TMCC1
	CXCR5	LINC01303
	TNFSF10	ZBED9
	PDE1A	HECTD1
	FGFR3	SNORA59B
	IFNGR1	ZBED3
	ENOPH1	CHRNE
	ZG16	LMNA
	SERPINB2	TMC1
	BCAT2	PRAMENP
	LINC01267	AVEN
	LOC101927082	PRNP
	TNIP1	JMJD7-PLA2G4B
	CRTAP	C6orf132
	PSD3	KCNJ15
	AGK	LINC01495
	ATXN2-AS	PTPRZ1
	SLC29A3	LINC01556
	MGAT1	KDM2A
	LOC105369431	LDLRAD3
	HAAO
	CACNA2D3-AS1
	BICRA
	CD47
	CMAHP
	MAMDC2
	SIVA1
	C10orf111
	DEPDC5
	C1orf105
	SNORD17
	VWCE
	LINC01012
	FAM198B-AS1
	LINC02517
	PAPPA-AS1
	MIATNB
	CARHSP1
	NEDD9
	PICSAR
	IRAK1BP1
	HHAT
	PARL
	MTURN
	CASC18
	MIR1289-2
	MIR4644
	TCF20
	KLHDC7B
	DDX10
	PTGFRN
	PRPSAP2
	ADRA1B
	MIR378D2
	SRGN
	PKD1L2
	MIR95
	SH3PXD2A-AS1
	ZBTB49
	CTBP2
	TWF1
	FER1L5
	OSBPL3
	COL8A1
	SORBS1
	CDAN1
	LINC01668
	LOC100506274
	PRSS16
	LINC02217
	LFNG
	FAM24A
	TMEM106B
	SUMO1
	ASB2
	CXCL5
	FAM20B
	LINC02323
	STEAP3-AS1
	MIR4323
	CREG2
	LINC00533
	FBLN2
	LOC100996654
	LINC02260
	LOC100507283
	MIR1246
	LOC284930
	C6orf226
	C9orf147
	CDK5R1
	LAMP1
	TBX19
	ANXA10
	MDFIC
	IPO5
	AGPS
	SCARA3
	GPR137
	HGFAC
	CCDC68
	MYRFL
	DCLK1
	NACAP1
	MIR4520-2
	PACSIN3
	LINC00882
	MYPN
	RNF144B
	NCOA3
	LOC100129540
	MACROD2
	MIR4761
	SETBP1
	CAMK2B
	CBLN1
	HCAR2
	SLC2A9
	PRRG4
	LINC02332
	LOC100506178
	RNF165
	MYO3B
	C1orf137
	PCMTD2
	LINC02528
	LOC101928443
	MOV10L1
	EPC1
	RIMBP2
	CAMKK1
	TBC1D9
	LOC102723692
	CASP4
	TMEM139
	LINC01757
	MIR924
	LINC02516
	CCM2
	ANKK1
	RBM43
	RASGEF1B
	LARS2
	CLIP1
	PLBD1-AS1
	MREG
	PRSS55
	LOC100996437
	TLE3
	SIPA1L2
	TIGD2
	GAN
	WHRN
	DOK7
	MCCC2
	LINC01814
	CTSC
	PRMT1
	ADAT2
	CA12
	LINC01882
	HJV
	C18orf21
	LINC02012
	CHST5
	WDR54
	CASC11
	SBF2-AS1
	LINC01303
	CLSTN2-AS1
	AKIRIN2
	RPL36
	TGFBR2
	ADRA2A
	KCNMA1
	CFAP126
	RALB
	LINC01750
	ZFAT-AS1
	GPR149
	METTL18
	SLC47A1
	CCDC71L
	OPN5
	KNL1
	CTBP1
	ZSCAN23
	TTC39A
	AKAP10
	DNAJB12
	EPHA3
	RPRD1A
	MIR5008
	NBPF25P
	C3orf79
	LINC01356
	PPP2R5C
	LINC01755
	FCER1A
	RNF128
	CCDC115
	EPHB3
	PTBP2
	OAZ3
	LOC100288866
	C21orf91
	LOC101927793
	TOP1MT
	MSLN
	FABP6
	MIR4435-2
	COBL
	KPNA3
	MRPL15
	ADGRG1
	YKT6
	CIDEC
	NGF
	RTKN2
	MPZL1
	NFIA-AS1
	MAF
	ALOX5AP
	TRIM7
	CDK1
	TNFAIP3
	DNAH5
	CYTH2
	RAD23B
	SH3TC2
	TICAM1
	HOMER3
	LOC101927657
	VANGL1
	LOC101927877
	WNT4
	MYH9
	PERP
	CTNNB1
	NDUFV2
	KCNJ15
	LOC101929579
	METTL21A
	RPE65
	MIR4509-1
	LINC00324
	DNAH17
	DCDC1
	NTMT1
	MYO16-AS1
	RNVU1-19
	EPN3
	KIF27
	LOC101929741
	NOTCH2NL
	GNG7
	DMD
	CUX1
	MIR592
	TMEM242
	LOC100128882
	GPX5
	TTC6
	LINC02433
	IL4R
	FAM205BP
	SPAAR
	VWA2
	SLC25A16
	PJA1
	C1QTNF6
	BICDL1
	WNT11
	MIR5087
	TXNDC16
	DISP2
	FST
	LINC00501
	PEG10
	PTPRM
	LINC02098
	EEF1A1
	MIR1252
	GNB1L
	TSPAN14
	FGD6
	DHX15
	CCDC146
	MRAS
	ABCA4
	VTRNA1-3
	SERPINB1
	HM13-AS1
	WNK2
	LINC01907
	DIDO1
	LINC00339
	KIF4B
	LINC01623
	MIR5700
	STAM2
	LOC105376633
	C7orf69
	PNLIPRP3
	FABP5
	TMOD3
	LOC101928855
	EPS15
	IL1F10
	ZMYM1
	SH3RF2
	SUSD4
	FIGN
	KLF9
	CST9L
	GRAP
	REL
	GALNT2
	NEURL3
	LUCAT1
	NRP2
	KISS1R
	LOC400464
	MMEL1
	GRAMD1C
	PTPN12
	LINC00511
	ZNF839
	C16orf72
	LOC101928861
	SOWAHC
	BCKDHB
	CDT1
	SFXN5
	LINC01647
	RALGAPA2
	UBASH3B
	VTRNA2-1
	HSPA7
	AK2
	GSN-AS1
	MIR4788
	LINC01440
	SNORA37
	GALNT14
	PPP2R3A
	STARD13-AS
	PRSS54
	CLDN23
	GHET1
	RGS3
	TMEM211
	C12orf42
	WNT2
	TNFAIP8
	CDKAL1
	ISM1-AS1
	LOC101928565
	TLE4
	SNHG20
	APP
	ZG16B
	LOC101928105
	FAM27C
	FIGNL1
	IL1RAP
	CBX7
	SMG7-AS1
	CRTAM
	CCR1
	LINC01340
	FAM76B
	MTHFD1L
	C18orf54
	INPP4A
	EVC
	NRXN3
	LOC441666
	CYREN
	CCDC129
	LOC105377975
	HILS1
	PRKCZ
	ZNF717
	TFCP2L1
	SPTLC2
	MIR328
